# Molpylot: a shared workspace for human–AI collaboration in molecular simulation

**DOI:** 10.64898/2026.11.24.768932

**Authors:** Stefano Motta, Anna Ranaudo, Lara Callea, Gianluca Santini

## Abstract

Rigorous biomolecular simulation requires a long chain of physical decisions across fragmented tools. Language-model agents offer to automate this work, yet current agents operate outside the scientist’s environment, generating ad hoc scripts or files that are effortless to launch but laborious to inspect and verify. Here we introduce Molpylot, an interactive modeling platform that unifies structure preparation, molecular dynamics, specialist protocols and replica-aware analysis in a graphical workspace designed to be immediate for the scientist, while exposing that same live session to any language model through 256 typed, tested tools. Operating within this shared workspace, the agent executes routine tasks under built-in safeguards that catch physical inconsistencies, while scientific judgment stays with the scientist. Across 18 systems, including asymmetric membranes, quantum-parameterized metal sites, enhanced sampling and free-energy calculations, we show how agents and built-in checks streamline setup, quality control and trajectory analysis. Molpylot is free for noncommercial use.
