## Supplementary Data 2 for "Molpylot: a shared workspace for human–AI collaboration in molecular simulation"

family	code	level	when	tools	what_it_reports	suggested_action
Structure: coordinates and geometry	atoms_overlap	error	before or after the call; on request	before: run_md_protocol, run_steered_md, run_umbrella_sampling, run_gamd, generate_simulation_inputs, write_md_protocol, build_membrane_system; after: prepare_protein, complete_protein, minimize_structure, load_structure, fetch_structure, fetch_alphafold_model; on request: check_system	… pair(s) of atoms overlap (heavy atoms < 0.8 Å, any atom < 0.5 Å)	duplicated atoms or alternate conformers merged: delete the duplicates or reload with altloc='occupancy'; no minimization fixes this[; a hydrogen on another atom was added next to an atom too close to its own (a misplaced water: delete it and prepare the structure again) - a minimization makes it worse, a hydrogen without Lennard-Jones repulsion falls onto a negative atom]
Structure: coordinates and geometry	broken_bonds	warning	before or after the call; on request	before: run_md_protocol, run_steered_md, run_umbrella_sampling, run_gamd, generate_simulation_inputs, write_md_protocol, build_membrane_system; after: prepare_protein, complete_protein, minimize_structure, load_structure, fetch_structure, fetch_alphafold_model; on request: check_system	… amino-acid bond(s) with an impossible length (< 1.1 or > 1.9 Å)	broken residue geometry (a side chain rebuilt badly, or errors of the deposited structure): look at these residues; a restrained minimization (minimize_structure) restores the bond lengths
Structure: coordinates and geometry	cis_peptides	info	before or after the call; on request	before: run_md_protocol, run_steered_md, run_umbrella_sampling, run_gamd, generate_simulation_inputs, write_md_protocol, build_membrane_system; after: prepare_protein, complete_protein, minimize_structure, load_structure, fetch_structure, fetch_alphafold_model; on request: check_system	… cis peptide bond(s) not before a proline	rare in proteins: real ones are in the deposited structure, in modeled loops they are artifacts (rebuild the loop)
Structure: coordinates and geometry	coordinates_not_finite	error	before or after the call; on request	before: run_md_protocol, run_steered_md, run_umbrella_sampling, run_gamd, generate_simulation_inputs, write_md_protocol, build_membrane_system; after: prepare_protein, complete_protein, minimize_structure, load_structure, fetch_structure, fetch_alphafold_model; on request: check_system	… atoms have non-finite coordinates (NaN/inf) / … beads have non-finite coordinates	the structure is corrupted (an unstable simulation or a failed step): reload or rebuild it / rebuild the coarse-grained system
Structure: coordinates and geometry	d_amino_acids	warning	before or after the call; on request	before: run_md_protocol, run_steered_md, run_umbrella_sampling, run_gamd, generate_simulation_inputs, write_md_protocol, build_membrane_system; after: prepare_protein, complete_protein, minimize_structure, load_structure, fetch_structure, fetch_alphafold_model; on request: check_system	… amino acid(s) with a D or flattened Cα	a minimization does not invert a chirality: rebuild these residues (model_loop / complete_protein, or mutate_residue to the same amino acid for a side chain) before simulating
Structure: coordinates and geometry	hydrogens_not_added	error	after the call	prepare_protein, complete_protein, minimize_structure	the structure was prepared without hydrogens, which could not be added: …	fix what the reason names (the residue it names: complete it, give it its parameters or delete it), then prepare the structure again: without its hydrogens it is not ready for a minimization or a simulation
Structure: coordinates and geometry	minimization_failed	error	after the call	prepare_protein, complete_protein, minimize_structure	the restrained minimization diverged and its result was discarded	fix what the warning of the result names (atoms on top of each other, a misplaced water: delete it), then minimize the structure (minimize_structure) before any simulation
Structure: coordinates and geometry	no_coordinates	error	before or after the call; on request	before: run_md_protocol, run_steered_md, run_umbrella_sampling, run_gamd, generate_simulation_inputs, write_md_protocol, build_membrane_system; after: prepare_protein, complete_protein, minimize_structure, load_structure, fetch_structure, fetch_alphafold_model; on request: check_system	entry … is a topology without coordinates	load its frames first (load_trajectory, or Load data into molecule in the GUI)
Structure: coordinates and geometry	severe_clashes	warning	before or after the call; on request	before: run_md_protocol, run_steered_md, run_umbrella_sampling, run_gamd, generate_simulation_inputs, write_md_protocol, build_membrane_system; after: prepare_protein, complete_protein, minimize_structure, load_structure, fetch_structure, fetch_alphafold_model; on request: check_system	… severe steric clashes (0.8-1.6 Å)	minimize with restraints (minimize_structure) and look at them: rings threaded by other atoms, placed ligands or unlinked covalent bonds do not relax
Structure: coordinates and geometry	steric_clashes	info	before or after the call; on request	before: run_md_protocol, run_steered_md, run_umbrella_sampling, run_gamd, generate_simulation_inputs, write_md_protocol, build_membrane_system; after: prepare_protein, complete_protein, minimize_structure; on request: check_system	… close heavy-atom contacts (1.6-2.2 Å)	the minimization before a simulation relaxes these
Structure: coordinates and geometry	strained_metal_sites	warning	before or after the call; on request	before: run_md_protocol, run_steered_md, run_umbrella_sampling, run_gamd, generate_simulation_inputs, write_md_protocol, build_membrane_system; after: prepare_protein, complete_protein, minimize_structure, load_structure, fetch_structure, fetch_alphafold_model; on request: check_system	… water(s) bound to … closer than 2.2 Å to another heavy atom	a strained metal site of the deposited structure, not misplaced waters: these waters are ligands of the metal - keep them (deleting them empties its coordination shell). The restrained minimization of the preparation relaxes the site; look at it in the deposited model if its geometry matters for what is studied
Structure: coordinates and geometry	water_clashes	warning	before or after the call; on request	before: run_md_protocol, run_steered_md, run_umbrella_sampling, run_gamd, generate_simulation_inputs, write_md_protocol, build_membrane_system; after: prepare_protein, complete_protein, minimize_structure, load_structure, fetch_structure, fetch_alphafold_model; on request: check_system	… water(s) closer than 2.2 Å to another heavy atom (no hydrogen bond is that short)	misplaced waters (an error of the deposited structure, or one of two alternate positions): the preparation can put their hydrogens on the atom they touch, and the minimization then diverges - delete them (delete_residues '…') before preparing the structure; of two waters on each other one is proposed, and no water bound to a metal
Structure: chains, residues and components	bonds_not_in_component	warning	before or after the call; on request	before: run_md_protocol, run_steered_md, run_umbrella_sampling, run_gamd, generate_simulation_inputs, write_md_protocol, build_membrane_system; after: prepare_protein, complete_protein, minimize_structure, load_structure, fetch_structure, fetch_alphafold_model; on request: check_system	… pair(s) of atoms at bond distance that their PDB component does not bond	the deposited geometry is strained there (often one of its alternate locations, or a refinement error), not bonded: Molpylot reads these residues with the bonds of their component and leaves the contacts out (hydrogens, special-residue and ligand templates). Look at the residues: their strained coordinates go into the preparation and into parameters made from them - a restrained minimization (min…
Structure: chains, residues and components	chain_breaks	warning	before or after the call; on request	before: run_md_protocol, run_steered_md, run_umbrella_sampling, run_gamd, generate_simulation_inputs, write_md_protocol, build_membrane_system; after: prepare_protein, complete_protein, minimize_structure, load_structure, fetch_structure, fetch_alphafold_model; on request: check_system	… chain break(s)	missing residues: model them (complete_protein with loops) or cap the ends (cap_termini); otherwise the segments become separate chains with charged termini
Structure: chains, residues and components	cut_bond_without_hydrogen	info	before or after the call; on request	before: run_md_protocol, run_steered_md, run_umbrella_sampling, run_gamd, generate_simulation_inputs, write_md_protocol, build_membrane_system; after: prepare_protein, complete_protein, minimize_structure, load_structure, fetch_structure, fetch_alphafold_model; on request: check_system	… atom(s) lost the residue they were bonded to in a deletion and have no hydrogen in its place	prepare_protein, and the simulation tools on their own, add the hydrogens the residue templates call for; to keep the structure as it is, add the hydrogen yourself
Structure: chains, residues and components	disulfide_on_metal	warning	before or after the call; on request	before: run_md_protocol, run_steered_md, run_umbrella_sampling, run_gamd, generate_simulation_inputs, write_md_protocol, build_membrane_system; after: prepare_protein, complete_protein, minimize_structure, load_structure, fetch_structure, fetch_alphafold_model; on request: check_system	… S-S bond(s) between cysteines a metal holds together	two cysteines of a metal site are not a disulfide (an S-S bond is 2.0-2.1 Å): in a simulation the bond pulls their sulfurs to that distance and takes the site apart. Look at the site (find_metal_sites); a structure prepared by an earlier version is prepared again from the entry as loaded (prepare_protein), which leaves such sulfurs unbonded
Structure: chains, residues and components	hydrogen_on_metal	error	before or after the call; on request	before: run_md_protocol, run_steered_md, run_umbrella_sampling, run_gamd, generate_simulation_inputs, write_md_protocol, build_membrane_system; after: prepare_protein, complete_protein, minimize_structure, load_structure, fetch_structure, fetch_alphafold_model; on request: check_system	… hydrogen(s) closer than 2.0 Å to a metal: …	a hydrogen on the atom that binds the metal, pointing at it: the donor binds through its lone pair (an amine as NH2, a ring nitrogen without its hydrogen, a phenolate), and no minimization moves a proton off it. Choose the state of the residue (set_protonation_state), or remove the hydrogens of a residue without template and prepare the structure again; find_metal_sites lists the site
Structure: chains, residues and components	incomplete_additives	warning	before or after the call; on request	before: run_md_protocol, run_steered_md, run_umbrella_sampling, run_gamd, generate_simulation_inputs, write_md_protocol, parameterize_ligand, prepare_protein, build_membrane_system; after: prepare_protein, complete_protein, minimize_structure, load_structure, fetch_structure, fetch_alphafold_model; on request: check_system	… crystallization additive(s) or cut lipid tail(s) lack heavy atoms of their PDB component	delete them (delete_residues 'resname …') unless they matter: kept, the preparation caps their cut ends with hydrogens, and parameterize_ligand stops on them
Structure: chains, residues and components	incomplete_ligands	error	before or after the call; on request	before: run_md_protocol, run_steered_md, run_umbrella_sampling, run_gamd, generate_simulation_inputs, write_md_protocol, parameterize_ligand, prepare_protein, build_membrane_system; after: prepare_protein, complete_protein, minimize_structure, load_structure, fetch_structure, fetch_alphafold_model; on request: check_system	… ligand residue(s) lack heavy atoms of their PDB component	prepared as it is, its cut would be capped with hydrogens, and parameterized it would be another molecule than the ligand. Completing it is the user's decision: they complete it by hand (in the Molecule builder, or by docking the whole ligand into the site with run_docking, in its place) or delete it (delete_residues 'resname …'); to go on with the fragment on purpose they silence this finding (c…
Structure: chains, residues and components	incomplete_modified_residues	error	before or after the call; on request	before: run_md_protocol, run_steered_md, run_umbrella_sampling, run_gamd, generate_simulation_inputs, write_md_protocol, parameterize_special_residue, prepare_protein, build_membrane_system; after: prepare_protein, complete_protein, minimize_structure, load_structure, fetch_structure, fetch_alphafold_model; on request: check_system	… modified residue(s) lack heavy atoms of their PDB component	an error of the deposited model (atoms left out of it): prepared as it is, its missing atoms would become hydrogens - another residue than the one named -, and parameterize_special_residue cannot make its template. Molpylot does not rebuild it: the user decides - complete it by hand (in the Molecule builder), [convert it to its parent amino acid (mutate_residue: …; the side chain is rebuilt as th…
Structure: chains, residues and components	incomplete_residues	warning	before or after the call; on request	before: run_md_protocol, run_steered_md, run_umbrella_sampling, run_gamd, generate_simulation_inputs, write_md_protocol, build_membrane_system; after: prepare_protein, complete_protein, minimize_structure, load_structure, fetch_structure, fetch_alphafold_model; on request: check_system	… residue(s) miss heavy atoms	rebuild them (complete_protein or prepare_protein) before parameterizing
Structure: chains, residues and components	inverted_stereocenters	warning	before or after the call; on request	before: run_md_protocol, run_steered_md, run_umbrella_sampling, run_gamd, generate_simulation_inputs, write_md_protocol, build_membrane_system; after: prepare_protein, complete_protein, minimize_structure, load_structure, fetch_structure, fetch_alphafold_model; on request: check_system	… residue(s) with stereocenters inverted relative to their PDB component	the coordinates hold another stereoisomer than the component the residue is named after (the epimer of a sugar, an inverted center: an error of the deposited model, or another molecule under its code). Molpylot follows the coordinates and does not change them: prepared and parameterized, the residue is the stereoisomer of its coordinates (a sugar gets the GLYCAM parameters of its code on that con…
Structure: chains, residues and components	modified_nucleotides	warning	before or after the call; on request	before: run_md_protocol, run_steered_md, run_umbrella_sampling, run_gamd, generate_simulation_inputs, write_md_protocol, build_membrane_system; after: prepare_protein, complete_protein, minimize_structure, load_structure, fetch_structure, fetch_alphafold_model; on request: check_system	… modified nucleotide(s) linked into a nucleic-acid strand (chain …)	not supported: the nucleic-acid force fields have templates for the standard nucleotides only, and no Molpylot tool makes one for a nucleotide inside its strand (parameterize_ligand describes a molecule of its own, cut from the strand; parameterize_special_residue takes amino acids). This strand cannot be simulated with them: delete its chain (delete_residues) to simulate the rest of the structur…
Structure: chains, residues and components	stretched_peptide_bonds	warning	before or after the call; on request	before: run_md_protocol, run_steered_md, run_umbrella_sampling, run_gamd, generate_simulation_inputs, write_md_protocol, build_membrane_system; after: prepare_protein, complete_protein, minimize_structure, load_structure, fetch_structure, fetch_alphafold_model; on request: check_system	… peptide bond(s) between residues adjacent in the sequence, stretched in the deposited model (a refinement that did not restrain them, often at a jump of the residue numbering), were treated as chain breaks: charged termini inside the protein, now … apart / … peptide bond(s) between residues adjacent in the sequence are stretched to … in the deposited model (a refinement that did not restrain th…	nothing is missing there: neither loops to model nor caps apply - the segments are simulated as separate chains with charged termini (NH3+, COO-) inside the protein; judge whether that matters for the region studied
Structure: parameters	crystallization_additives	warning	before the call; on request	before: run_md_protocol, run_steered_md, run_umbrella_sampling, run_gamd, generate_simulation_inputs, write_md_protocol, build_membrane_system; on request: check_system	crystallization additive(s) present	delete them (delete_residues 'resname …') unless they matter [- but not those bound to a metal, ligands of the metal]
Structure: parameters	ligands_without_parameters	warning	before the call; on request	before: run_md_protocol, run_steered_md, run_umbrella_sampling, run_gamd, generate_simulation_inputs, write_md_protocol, build_membrane_system; on request: check_system	ligand(s) without parameters	the free ones get OpenFF Sage 2.3.0 with NAGL charges when the system is built for the simulation (when NAGL covers their elements and they have their hydrogens); parameterize_ligand for other parameters, or delete them[; the cofactor library cannot cover …] / …: Molpylot ships no heme parameters and takes them from the installed AmberTools (its heme models of dat/contrib, bonded to the axial lig…
Structure: parameters	metal_sites_nonbonded	warning	before the call; on request	before: run_md_protocol, run_steered_md, run_umbrella_sampling, run_gamd, generate_simulation_inputs, write_md_protocol, build_membrane_system; on request: check_system	… site(s) with a non-bonded ion model	a non-bonded model does not keep the coordination geometry: find_metal_sites + parameterize_metal_sites (bonded model), or restrain the site[; a zinc site may be a ZAFF center (pre-computed parameters) or take EZAFF's constants, without QM (plan_metal_site proposes them)]
Structure: parameters	modified_residues_without_parameters	warning	before the call; on request	before: run_md_protocol, run_steered_md, run_umbrella_sampling, run_gamd, generate_simulation_inputs, write_md_protocol, build_membrane_system; on request: check_system	modified residue(s) without parameters	[parameterize_special_residue them (MSE can become MET: convert_selenomethionines)][; … [is / are] linked into the protein chain without an amino-acid backbone (a chromophore, the end of a peptidic inhibitor): its parameters must come from elsewhere][; … [ends / end] a chain (peptide-bonded on one side only): terminal modified residues are not supported - delete them (delete_residues) to simulate…
Periodic box	box_degenerate	error	before or after the call; on request	before: run_md_protocol, run_steered_md, run_umbrella_sampling, run_gamd, generate_simulation_inputs, write_md_protocol; after: solvate_system, build_membrane_system; on request: check_system	the periodic box has no volume	set a valid unit cell
Periodic box	box_near_cutoff	warning	before or after the call; on request	before: run_md_protocol, run_steered_md, run_umbrella_sampling, run_gamd, generate_simulation_inputs, write_md_protocol; after: solvate_system, build_membrane_system; on request: check_system	the box is … Å wide: less than 6% above twice the … Å cut-off	at constant pressure a box not yet at its density shrinks, and OpenMM stops the run once it is narrower than twice the cut-off: solvate with a larger padding unless the box is already equilibrated
Periodic box	box_not_neutral	warning	after the call	generate_simulation_inputs, solvate_system	the solvated box has a net charge of … e	neutralize it (neutralize=true adds counter-ions): under periodic electrostatics (PME) a charged box gets a uniform background charge that distorts energies and free energies
Periodic box	box_smaller_than_cutoff	error	before or after the call; on request	before: run_md_protocol, run_steered_md, run_umbrella_sampling, run_gamd, generate_simulation_inputs, write_md_protocol; after: solvate_system, build_membrane_system; on request: check_system	the box is … Å wide: less than twice the … Å cut-off	solvate with a larger padding (or a smaller cut-off): the minimum-image convention breaks down
Periodic box	solute_sees_its_image	warning	before or after the call; on request	before: run_md_protocol, run_steered_md, run_umbrella_sampling, run_gamd, generate_simulation_inputs, write_md_protocol; after: solvate_system, build_membrane_system; on request: check_system	the solute comes within … Å of its periodic image (cut-off … Å)	use a larger box (padding >= 10 Å) or recenter the solute: it interacts with its own copies
Simulation inputs	box_padding_small	warning	before or after the call	before: run_md_protocol, generate_simulation_inputs, write_md_protocol; after: solvate_system	box padding … Å	use >= 10 Å: with a 10 Å cut-off the solute can interact with its periodic image
Simulation inputs	constant_volume_density_low	warning	before the call	run_md_protocol, run_steered_md, run_umbrella_sampling, run_gamd, write_md_protocol	… keeps the volume of the starting box, whose density is … g/mL	start from the entry equilibrated at 1 bar (run_md_protocol with production off: its box is the one the NPT stages reached); at constant volume the box never relaxes
Simulation inputs	distance_beyond_half_box	error	before the call	run_steered_md, run_umbrella_sampling	… takes the distance to … Å, but the box repeats every … Å: from … Å on (half of that) the two groups are as close through the periodic boundary as directly, and the distance - measured to the nearest image - no longer follows the separation	give the system a larger water box before its equilibration (solvate_system with more padding_angstrom): the box must repeat at more than twice the largest distance - more by the cut-off, so that the groups do not see each other's image either - or stop the path below half the box repeat
Simulation inputs	funnel_lp_not_biased	warning	before the call	run_metadynamics	the funnel run biases …, not the funnel's lp: its binding free energy comes from the profile along lp, and a single walker biasing another variable can stay on one side of the site	bias lp (kind funnel_lp), optionally together with ld (funnel_ld). The published protocol that biases a ligand-protein distance relied on ten multiple walkers, which Molpylot does not have; the run is allowed, and the binding free energy then comes from lp reweighted (analyze_metadynamics says when it stops following the run)
Simulation inputs	pressure_unusual	warning	before the call	run_md_protocol, run_steered_md, run_umbrella_sampling, run_gamd, write_md_protocol	pressure … bar	biomolecular simulations use 1 bar
Simulation inputs	temperature_unusual	warning	before the call	run_md_protocol, run_steered_md, run_umbrella_sampling, run_gamd, write_md_protocol	temperature … K is outside 250-400 K	force fields and water models are parameterized near room temperature; above ~400 K proteins unfold and water is not liquid at 1 bar
Simulation inputs	timestep_without_hmr	warning	before the call	run_steered_md, run_umbrella_sampling, run_gamd	… fs time step without hydrogen-mass repartitioning	use 2 fs, or 4 fs (hydrogen-mass repartitioning is applied above 2.5 fs)
Simulation inputs	too_few_frames	warning	before the call	run_md_protocol, run_gamd, write_md_protocol	a frame every … ps over … ps of production	save frames more often: an analysis needs tens of frames at least
Finished runs	density_unusual	warning	after the call; on recheck	after: run_md_protocol, run_steered_md, run_umbrella_sampling, run_gamd, get_md_simulation; on recheck: inspect_job	mean density … g/mL	a solvated biomolecule is ~1.0-1.05 g/mL: vacuum bubbles, a wrong barostat or a lipid/water packing problem
Finished runs	energy_not_finite	error	after the call; on recheck	after: run_md_protocol, run_steered_md, run_umbrella_sampling, run_gamd, get_md_simulation; on recheck: inspect_job	the potential energy became non-finite: the simulation blew up	look for clashes, missing parameters or a too long time step; restart from the equilibrated structure
Finished runs	equilibration_drifting	warning	after the call; on recheck	after: run_md_protocol, run_steered_md, run_umbrella_sampling, run_gamd, get_md_simulation; on recheck: inspect_job	the log of the last stage (…) is still drifting	extend the equilibration before the production (run_md_protocol: a longer last stage, or a production that starts with it discarded)
Finished runs	equilibration_unstable	warning	after the call; on recheck	after: run_md_protocol, run_steered_md, run_umbrella_sampling, run_gamd, get_md_simulation; on recheck: inspect_job	the log of the last stage (…) shows an unstable run	look at the energies and the structure; lower the time step or equilibrate longer
Finished runs	large_structural_change	warning	after the call; on recheck	after: run_md_protocol, run_steered_md, run_umbrella_sampling, run_gamd, get_md_simulation; on recheck: inspect_job	Cα RMSD … Å between the equilibrated and the final structure	check whether the protein unfolds or only a flexible terminus / loop moves (RMSF per residue); a folded domain drifts 1-3 Å
Finished runs	log_too_short	info	after the call; on recheck	after: run_md_protocol, run_steered_md, run_umbrella_sampling, run_gamd, get_md_simulation; on recheck: inspect_job	only … records in [the production log / the log of the last stage (…)]: too short to judge equilibration
Finished runs	log_unreadable	info	after the call; on recheck	after: run_md_protocol, run_steered_md, run_umbrella_sampling, run_gamd, get_md_simulation; on recheck: inspect_job	[the production log / the log of the last stage (…)] could not be audited (…)
Finished runs	nvt_density_low	warning	after the call; on recheck	after: run_md_protocol, run_steered_md, run_umbrella_sampling, run_gamd, get_md_simulation; on recheck: inspect_job	constant-volume production at … g/mL	the volume never relaxed at constant pressure: the water is a few % below its density (hundreds of bar below zero); equilibrate at 1 bar before an NVT production (the presets of run_md_protocol do)
Finished runs	periodic_image_contact	warning	after the call; on recheck	after: run_md_protocol, run_steered_md, run_umbrella_sampling, run_gamd, get_md_simulation; on recheck: inspect_job	the solute came within … Å of its periodic image (cutoff … Å) at … ps	rebuild the box with more padding (the solute interacts with its own copy through the box); check whether it unfolds or turns in an elongated box (run_analysis kind='periodic_images')
Finished runs	production_drifting	warning	after the call; on recheck	after: run_md_protocol, run_steered_md, run_umbrella_sampling, run_gamd, get_md_simulation; on recheck: inspect_job	the production log is still drifting	extend the equilibration (audit_equilibration gives the equilibrated start) before analyzing
Finished runs	production_unstable	warning	after the call; on recheck	after: run_md_protocol, run_steered_md, run_umbrella_sampling, run_gamd, get_md_simulation; on recheck: inspect_job	the production log shows an unstable run	look at the energies and the structure; lower the time step or equilibrate longer
Finished runs	stopped_early	info	after the call; on recheck	after: run_md_protocol, run_steered_md, run_umbrella_sampling, run_gamd, get_md_simulation; on recheck: inspect_job	stopped early after … ps of production
Finished runs	temperature_off_target	warning	after the call; on recheck	after: run_md_protocol, run_steered_md, run_umbrella_sampling, run_gamd, get_md_simulation; on recheck: inspect_job	mean temperature … K, … K from the thermostat	check the thermostat and the time step; hot spots mean an unstable system
Metal sites: plans and parameters	metal_ion_unbonded	warning	before the call; on request	before: run_md_protocol, run_steered_md, run_umbrella_sampling, run_gamd, generate_simulation_inputs, write_md_protocol, build_membrane_system; on request: check_system	…: non-bonded ion(s) while other metal sites of the entry are bonded	plan and parameterize them too (Preparation > Metal Sites (Bonded Model)…), or keep them non-bonded on purpose
Metal sites: plans and parameters	metal_site_planned	warning	before the call; on request	before: run_md_protocol, run_steered_md, run_umbrella_sampling, run_gamd, generate_simulation_inputs, write_md_protocol, build_membrane_system; on request: check_system	…: …, not parameterized - its metal is a non-bonded ion in the simulation	Preparation > Metal Sites (Bonded Model)… on the site, or parameterize_metal_sites
Metal sites: plans and parameters	metal_site_stale	warning	before the call; on request	before: run_md_protocol, run_steered_md, run_umbrella_sampling, run_gamd, generate_simulation_inputs, write_md_protocol, build_membrane_system; on request: check_system	…: its parameters were derived from an earlier plan ([the plan changed since / the last run …])	Preparation > Metal Sites (Bonded Model)… on the site, or parameterize_metal_sites
Metal sites: plans and parameters	metal_site_validation_failed	warning	before the call; on request	before: run_md_protocol, run_steered_md, run_umbrella_sampling, run_gamd, generate_simulation_inputs, write_md_protocol, build_membrane_system; on request: check_system	…: its parameters failed the validation	Preparation > Metal Sites (Bonded Model)… on the site, or parameterize_metal_sites
Metal sites along a run	metal_donor_lost	warning	after the call; on recheck	after: run_md_protocol, run_steered_md, run_umbrella_sampling, run_gamd, get_md_simulation; on recheck: inspect_job	…: … donor(s) leave the metal in more than 5% of the … frames	look at the site's terms (get_metal_site) and its validation; the bonded model of a donor that leaves no longer describes the site
Metal sites along a run	metal_non_donor_entered	warning	after the call; on recheck	after: run_md_protocol, run_steered_md, run_umbrella_sampling, run_gamd, get_md_simulation; on recheck: inspect_job	…: … atom(s) that are not donors of the site stay within the metal's cutoff in more than 5% of the … frames, held by no bonded term	an atom that should be a donor: include it (plan_metal_site include), parameterize the site again and run again; or keep the model, knowing that only the non-bonded terms hold it
Metal sites along a run	metal_site_coordination	info	after the call; on recheck	after: run_md_protocol, run_steered_md, run_umbrella_sampling, run_gamd, get_md_simulation; on recheck: inspect_job	…: its … metal-donor bond(s) hold over the … frames and no other atom stays within the metal's cutoff
Metal sites along a run	metal_site_not_measured	info	after the call; on recheck	after: run_md_protocol, run_steered_md, run_umbrella_sampling, run_gamd, get_md_simulation; on recheck: inspect_job	…: its atoms are not all in the run's topology: its coordination was not measured
Membranes	membrane_area_converged	info	after the call; on recheck	after: run_md_protocol, run_steered_md, run_umbrella_sampling, run_gamd, get_md_simulation, import_job_results; on recheck: inspect_job	membrane area converged after … [in every replica]: discard the frames before it [(each replica from its own time: replica_start)]	leave out the frames before it (replica_start of run_analysis); enhanced sampling starts from a frame after it (structure_from_frame)
Membranes	membrane_area_drifting	warning	after the call; on recheck	after: run_md_protocol, run_steered_md, run_umbrella_sampling, run_gamd, get_md_simulation, import_job_results; on recheck: inspect_job	membrane area still drifting at the end [(…)]: extend the production before analyzing the membrane or starting enhanced sampling from it	extend the production (unrestrained, unbiased) and check again; start no enhanced sampling (FEP, metadynamics, umbrella sampling, steered MD, GaMD) from it before the membrane converges
Membranes	membrane_area_unconverged	warning	after the call; on recheck	after: run_md_protocol, run_steered_md, run_umbrella_sampling, run_gamd, get_md_simulation, import_job_results; on recheck: inspect_job	membrane convergence not established: extend the production (unrestrained, unbiased) and check again	extend the production (unrestrained, unbiased) until the area per lipid and the thickness stay put, then start enhanced sampling from a frame after it (structure_from_frame)
Enhanced sampling and free energies	few_pulls	warning (fewer than 2 complete pulls) / info (2–4 pulls)	after the call	compute_pmf	… complete pull(s) / only … pulls	Jarzynski estimates need several pulls (>= 5-10): the exponential average is dominated by rare low-work pulls / more pulls tighten the estimate
Enhanced sampling and free energies	gamd_boost_anharmonic	info	after the call	compute_free_energy	the boost distribution is not Gaussian (excess kurtosis …)	cumulant reweighting assumes a near-Gaussian boost: compare orders 1-3
Enhanced sampling and free energies	gamd_boost_wide	warning	after the call	compute_free_energy	the boost potential spreads σ(ΔV) = … kcal/mol	the second-order cumulant reweighting is accurate for σ(ΔV) <~ 10 kT (… kcal/mol at … K): lower sigma0 or boost the dihedrals only
Enhanced sampling and free energies	umbrella_gaps	warning	after the call; on recheck	after: run_umbrella_sampling, get_md_simulation, compute_pmf; on recheck: inspect_job	… pair(s) of neighboring windows barely overlap	add windows between them or lower the force constant: the WHAM profile is not connected across a gap
Enhanced sampling and free energies	umbrella_unsampled	warning	after the call; on recheck	after: run_umbrella_sampling, get_md_simulation, compute_pmf; on recheck: inspect_job	no window sampled …: the free energy there is not determined and the profile on its two sides is not connected	add windows there (stiffer, or started from structures pulled along the path) before trusting the PMF; WHAM still returns numbers across such a stretch
Enhanced sampling and free energies	umbrella_windows_off_centre	warning	after the call; on recheck	after: run_umbrella_sampling, get_md_simulation, compute_pmf; on recheck: inspect_job	… of … windows sampled far from their centers (more than …)	the restraint did not hold the variable there (a ligand that stayed in its pocket, a path that is blocked): stiffen the force constant, equilibrate the windows longer or start them from a pull; the profile across these windows is not reliable
Enhanced sampling and free energies	work_spread_large	warning	after the call	compute_pmf	the final work spreads … kcal/mol = … kT over … pulls	the Jarzynski average is biased when the spread exceeds a few kT: pull slower or run more pulls, and compare with the cumulant estimate
Ligand parameters	charges_do_not_sum	error	after the call	parameterize_ligand	the partial charges of the … sum to …, not …	the charge fit failed or the net charge / protonation is wrong
Ligand parameters	charges_large	warning	after the call	parameterize_ligand	… atoms with |q| > 1.3 e[, S and P above +2 e]	RESP charges this large usually come from buried atoms: check the restraints, the conformer and the protonation state / [… charges / charges] this large are unusual: check the protonation state, the formal charges and the bond orders
Ligand parameters	impossible_spin_state	error	after the call	parameterize_ligand	… electrons cannot have multiplicity …	an even electron count needs an odd multiplicity (1 = singlet) and vice versa: check the net charge and the hydrogens
Ligand parameters	ligand_bound_to_metal	warning	after the call	parameterize_ligand	… is bound to a metal its parameters do not bond	bond it to the metal with plan_metal_site and parameterize_metal_sites (a bonded site with the ligand), or keep it knowing it can leave the metal
Ligand parameters	ligand_without_hydrogens	warning	after the call	parameterize_ligand	… had no complete hydrogens: its protonation state is the one at pH 7, not the one of its site	prepare the system first (prepare_protein), then parameterize the ligand again
Ligand parameters	resp_fit_poor	warning	after the call	parameterize_ligand	the RESP charges of … reproduce the electrostatic potential poorly	see the warning of the result
Trajectory analysis	rmsd_jumps	warning	after the call	run_analysis	the RMSD jumps by more than … Å between … pair(s) of consecutive frames (largest … Å)	molecules crossing the periodic box: make the trajectory whole / image it, or check the frame order
Trajectory analysis	rmsd_large	warning	after the call	run_analysis	the RMSD reaches … Å	unfolding, a dissociating subunit or a wrong selection / reference: check the structure
