## Supplementary Data 1 for "Molpylot: a shared workspace for human–AI collaboration in molecular simulation"

area_index	functional_area	tool_name	mcp_only	physical_checks	summary
1	Structures and simulation inputs	load_structure	no	yes	Load a structure file as a new entry of the session, which becomes the active one.
1	Structures and simulation inputs	fetch_structure	no	yes	Download a structure from the RCSB Protein Data Bank and load it as a new (active) entry.
1	Structures and simulation inputs	get_system_summary	no	no	Summarize the active system of the session.
1	Structures and simulation inputs	generate_simulation_inputs	no	yes	Parameterize the active system and write MD input files without external binaries.
1	Structures and simulation inputs	solvate_system	no	yes	Embed the active system in a periodic water box with counter-ions and salt, as a new entry.
2	Selections and ligands	select_atoms	no	no	Evaluate an atom selection on the active entry and describe the matching atoms and residues.
2	Selections and ligands	add_ligand_from_file	no	no	Append a small molecule from a file to the active system as a new chain.
2	Selections and ligands	parameterize_ligand	no	yes	Parameterize a ligand of the active entry (charges, GAFF2/GAFF/OpenFF) in the state it has.
2	Selections and ligands	ligand_bond_orders	no	no	Read or correct the bond orders and formal charges of a ligand - what the 3D view draws as double, triple and aromatic bonds and the 2D ligand editor shows.
2	Selections and ligands	enumerate_ligand_states	no	no	Rank the protonation (and tautomer) states of a ligand at a pH.
2	Selections and ligands	list_parameter_sets	no	no	The parameter sets of the session - ligands, modified residues, covalent ligands - with how each compares with the active entry.
2	Selections and ligands	assign_parameters	no	no	Give the active entry a parameter set of the session for its residues of that name - one made for another entry, or loaded from a file -, instead of computing new parameters.
3	Protein preparation	analyze_structure	no	no	Report what must be fixed before simulation, without changing the system.
3	Protein preparation	delete_residues	no	no	Delete residues (chains, het groups, ions, waters...) from the active system.
3	Protein preparation	delete_waters	no	no	Delete crystal waters: all of them (no criteria), or those failing the given criteria.
3	Protein preparation	convert_selenomethionines	no	no	Convert selenomethionines (MSE) into methionines (Se -> S), as usual before MD.
3	Protein preparation	cap_termini	no	no	Cap protein segment termini with neutral ACE/NME groups (for truncated constructs).
3	Protein preparation	complete_protein	no	yes	Fill in missing side chains and loops, and the missing atoms of DNA/RNA nucleotides (a disordered base, part of a sugar or phosphate).
3	Protein preparation	model_loop	no	no	Model a loop: build the residues of sequence between two residues of a chain (the same engines as complete_protein), e.g. a missing segment that SEQRES does not describe or a designed insertion.
3	Protein preparation	assign_protonation_states	no	no	Predict pKa values (PROPKA) and fix protonation states of His/Asp/Glu/Lys/Cys at the given pH.
3	Protein preparation	set_protonation_state	no	no	Impose the protonation state of one residue: it is used whenever hydrogens are added, and assign_protonation_states and prepare_protein keep it (unless assign_protonation_states(keep_manual=false)).
3	Protein preparation	minimize_structure	no	yes	Add hydrogens and run a restrained energy minimization (ff19SB, or the entry's force field, + registered templates).
3	Protein preparation	prepare_protein	no	yes	Protein setup in one call: repair (missing atoms and loops), protonation and refinement, with the force fields of the system chosen and recorded.
3	Protein preparation	set_force_fields	no	no	Record the force fields of an entry without preparing it (the "Save force fields only" of the System Preparation Workflow).
3	Protein preparation	save_structure	no	no	Write the active system (e.g. the prepared structure) as PDB, mmCIF or GRO (by the extension).
4	Modified residues, covalent ligands, metals	parameterize_special_residue	no	yes	Parameterize a modified amino acid and rebuild its instances with hydrogens.
4	Modified residues, covalent ligands, metals	attach_covalent_ligand	no	no	Merge a covalent ligand into the amino acid it is bonded to and parameterize the adduct.
4	Modified residues, covalent ligands, metals	find_metal_sites	no	no	List the metal ions of the active system and the atoms bound to them, and its hemes.
4	Modified residues, covalent ligands, metals	plan_metal_site	no	no	Propose, or change, the plan of a metal site before parameterizing it.
4	Modified residues, covalent ligands, metals	parameterize_metal_sites	no	no	Derive bonded-model parameters for metal sites (the protocol of Li & Merz) and register them.
4	Modified residues, covalent ligands, metals	get_metal_site	no	no	Show a planned or parameterized metal site.
4	Modified residues, covalent ligands, metals	edit_metal_site_terms	no	no	Change one bonded term (force constant, equilibrium value) or one atom's charge of a parameterized metal site, average its equivalent terms, or put the edits back.
4	Modified residues, covalent ligands, metals	validate_metal_site	no	no	Check a parameterized metal site.
4	Modified residues, covalent ligands, metals	load_saved_parameters	no	no	Register previously saved ligand, special-residue or metal-site parameters in the session.
5	Cofactor library	list_cofactor_library	no	no	The pre-parameterized cofactors, heme models and imported cofactors, and the ones present in an entry.
5	Cofactor library	assign_cofactor_parameters	no	no	Give the active entry's cofactors their library parameters now (instant, no calculation).
5	Cofactor library	import_amber_parameters	no	no	Import the parameters of a cofactor from Amber files with tleap of your AmberTools.
6	Advanced ligand parameters	start_ligand_workflow	no	no	Start the advanced parameterization of a ligand: its atoms and charges, rotatable torsions, halogens.
6	Advanced ligand parameters	ligand_charges_from_conformers	no	no	Step 1: RESP charges fitted to several conformations of the ligand at once.
6	Advanced ligand parameters	ligand_esp_check	no	no	Step 2: the potential of the ligand's charges against the QM one.
6	Advanced ligand parameters	ligand_esp_map	no	no	Step 2b: the QM electrostatic potential of the ligand on a 3D lattice, for maps on its surface.
6	Advanced ligand parameters	scan_ligand_torsion	no	no	Step 3a: QM energy profile of a rotatable bond (or several), with the MM profile of the current parameters.
6	Advanced ligand parameters	fit_ligand_torsion	no	no	Step 3b: refit the torsion terms of a scanned bond to QM (Fourier series, phases 0 / 180°).
6	Advanced ligand parameters	get_ligand_workflow	no	no	What the advanced parameterization of a ligand has done so far (steps, fits, applied changes).
7	Session, entries and display	list_entries	no	no	List the entries (molecular objects) of the session, in order, with the active one flagged.
7	Session, entries and display	group_entries	no	no	Put entries in a group of the entry panel: replicas of a simulation, mutants, docking poses ...
7	Session, entries and display	treat_group_as_replicas	no	no	Treat the simulations (trajectories) of a group as replicas of one system - or stop.
7	Session, entries and display	ungroup_entries	no	no	Take entries out of their group, or dissolve a group (its simulations stop being treated as replicas when fewer than two remain).
7	Session, entries and display	rename_group	no	no	Rename a group of the entry panel (the entries keep their names).
7	Session, entries and display	get_entry_history	no	no	The history of an entry's calculations, oldest first.
7	Session, entries and display	generate_methods_section	no	no	Write the Materials and Methods of an entry.
7	Session, entries and display	set_active_entry	no	no	Make an entry the active one (the default target of every tool).
7	Session, entries and display	rename_entry	no	no	Rename an entry (names are unique; the entry id never changes).
7	Session, entries and display	duplicate_entry	no	no	Copy an entry (structure, trajectory, representations and per-entry data), e.g. before editing it.
7	Session, entries and display	set_entry_visibility	no	no	Show or hide whole entries in the GUI and in capture_viewport(also_show=['visible']).
7	Session, entries and display	delete_entry	no	no	Remove an entry from the session (named selections forget its atoms).
7	Session, entries and display	define_selection	no	no	Create or replace a named selection, reusable by name in any selection expression.
7	Session, entries and display	list_selections	no	no	List the named selections: expressions, live or snapshot (and the frame a snapshot was taken at), atom counts per entry and in the workspace (the entries shown), the atoms forced in or out.
7	Session, entries and display	delete_selection	no	no	Delete a named selection.
7	Session, entries and display	set_representation	no	no	Show or hide a representation for some atoms of an entry.
7	Session, entries and display	color_atoms	no	no	Color atoms of an entry with a scheme or a single color (persists in the entry's display).
7	Session, entries and display	set_frame_updates	no	no	Update selections, colors and/or the secondary structure for every trajectory frame shown.
7	Session, entries and display	undo	no	no	Undo the last tool call that wrote (or the last change made in the GUI).
7	Session, entries and display	redo	no	no	Re-apply the last change undone with undo.
7	Session, entries and display	save_project	no	no	Save the whole session - entries, trajectories, display, selections, parameters, labels, analyses.
7	Session, entries and display	open_project	no	no	Open a project saved with save_project, replacing everything in the current session.
7	Session, entries and display	relink_trajectory	no	no	Read an entry's trajectory again from its files where they are now.
7	Session, entries and display	export_entry	no	no	Write one entry with its computational state to a .msentry file, to send or reuse in another project.
7	Session, entries and display	import_entry	no	no	Add the entry of a .msentry file to the session, with its badges, parameters, display and results.
8	Images and movies	capture_viewport	no	no	Render an entry offscreen and return a PNG image of the 3D view.
8	Images and movies	render_movie	no	no	Render a movie of an entry's trajectory offscreen (frames from first to last, one in every step).
9	Saved views and states	manage_views	no	no	Named views and states of the 3D scene: save, recall, list or delete them.
10	Trajectories and analysis	load_trajectory	no	no	Read trajectory frames for an entry (replacing any trajectory it had, or after it with append).
10	Trajectories and analysis	export_trajectory	no	no	Write an entry's frames as they are shown - aligned, imaged, centered - to a trajectory file.
10	Trajectories and analysis	set_current_frame	no	no	Show a trajectory frame: the entry's coordinates (and every view, including the GUI) move to it.
10	Trajectories and analysis	structure_from_frame	no	no	Make a structure (a new entry) of one frame of a trajectory, e.g. a model of an NMR ensemble or a snapshot of a simulation, to prepare it.
10	Trajectories and analysis	combine_replicas	no	no	Put the simulations in one group and treat it as replicas: an entry joining their frames, shared not copied, that the group's analyses run on.
10	Trajectories and analysis	image_trajectory	no	no	Repair a periodic trajectory like 'gmx trjconv -pbc mol -center -ur compact' (undoable).
10	Trajectories and analysis	run_analysis	no	yes	Run a trajectory analysis on a worker thread and return its summary.
10	Trajectories and analysis	run_som_analysis	no	no	Self-organizing map of the trajectory (based on Motta et al., Bioinformatics 2025).
10	Trajectories and analysis	compute_contact_map	no	no	Residue-residue contact map over the trajectory: the percentage of frames each pair of residues is in contact (closest atoms within the cutoff), as a heatmap.
10	Trajectories and analysis	analyze_salt_bridges	no	no	Salt bridges along the trajectory: acidic groups (Asp, Glu, the phosphate of SEP / TPO / PTR, the C-terminus) with basic ones (Lys, Arg, His+, the N-terminus) within the cutoff.
10	Trajectories and analysis	analyze_water_bridges	no	no	Water-mediated bridges: residues linked through one water molecule, and the most stable structural waters.
10	Trajectories and analysis	run_mmgbsa	no	no	MM-GBSA binding free energy of a ligand along a trajectory, with its decomposition per residue.
10	Trajectories and analysis	run_graph_embedding	no	no	Graph embeddings of the frames and classification of conformational states (the MDGraphEmb workflow).
10	Trajectories and analysis	assign_states	no	no	Give a conformational state to frames chosen from any analysis (the targets of run_graph_embedding).
10	Trajectories and analysis	states_from_clustering	no	no	Make every cluster of a clustering / SOM a conformational state of the entry (the frames it holds).
10	Trajectories and analysis	list_states	no	no	The labelings of conformational states of an entry, with the frames of every state.
10	Trajectories and analysis	rename_state	no	no	Rename a conformational state (e.g. SOM cluster 'A' -> 'open').
10	Trajectories and analysis	delete_states	no	no	Delete a labeling of conformational states (or one of its states).
10	Trajectories and analysis	show_contact_graph	no	no	Draw the residue contact graph (MDGraphEmb's graphs) over the 3D view, following the trajectory, or remove it (visible=false).
10	Trajectories and analysis	run_cavity_volume	no	no	Volume of a pocket (cavity) frame by frame inside a sphere centered on the pocket-lining atoms.
10	Trajectories and analysis	show_cavity_surface	no	no	Draw the cavity of a cavity-volume analysis over the 3D view as a transparent surface, or remove it (visible=false).
10	Trajectories and analysis	get_cavity_properties	no	no	What lines a cavity in one frame and what its surface is like.
10	Trajectories and analysis	list_analyses	no	no	List analysis jobs (with status and progress) and the results kept in the session.
10	Trajectories and analysis	recluster_som	no	no	Cut a trained SOM's dendrogram again, creating a new result without retraining the map.
10	Trajectories and analysis	get_analysis	no	no	Summary of an analysis result: statistics, clusters, sampled values, parameters.
10	Trajectories and analysis	cancel_analysis	no	no	Cancel a queued or running analysis (it stops at its next progress report).
10	Trajectories and analysis	delete_analysis	no	no	Delete an analysis result from the session (entries created from it are kept).
10	Trajectories and analysis	plot_analysis	no	no	Plot an analysis result as a PNG image (matplotlib), optionally writing a publication figure.
10	Trajectories and analysis	export_analysis	no	no	Write a result as CSV (per frame, per residue or matrix, depending on the analysis), or the data of one of its plot views (view).
10	Trajectories and analysis	extract_frames	no	no	Create an entry with the frames of a cluster or SOM neuron.
10	Trajectories and analysis	extract_region_frames	no	no	Create an entry with the frames inside a rectangle of an RMSD-like or PCA plot.
10	Trajectories and analysis	color_by_cluster	no	no	Color by cluster: paint every entry extracted from a clustering with its cluster color, and the clustered trajectory in the color of the cluster of the frame shown.
10	Trajectories and analysis	color_by_analysis	no	no	Color the residues of the analyzed entry by an analysis value per residue (e.g. RMSF), blue (low) - white - red (high) like B-factors or along another gradient.
10	Trajectories and analysis	select_by_analysis	no	no	Put the residues of a per-residue analysis whose value (and residue number) is in a range into a selection - the same as a rectangle on the RMSF plot of the GUI.
10	Trajectories and analysis	animate_principal_component	no	no	Create an entry oscillating along a principal component (atoms of the PCA).
10	Trajectories and analysis	show_porcupine	no	no	Porcupine plot of a principal component in 3D.
11	Advanced analyses: correlation networks, distance fluctuations, convergence, pores, Markov models, lipids	analyze_allosteric_network	no	no	Dynamical network of the residues over a trajectory, for allosteric communication.
11	Advanced analyses: correlation networks, distance fluctuations, convergence, pores, Markov models, lipids	find_communication_paths	no	no	Communication paths of a correlation network between a source and a sink: the optimal path (Dijkstra, the shortest sum of -ln|C| of its edges; between two regions it runs between their closest pair) and the next shortest ones (Yen's algorithm).
11	Advanced analyses: correlation networks, distance fluctuations, convergence, pores, Markov models, lipids	show_allosteric_path	no	no	Draw the communication paths of a correlation network over the 3D view, or hide them.
11	Advanced analyses: correlation networks, distance fluctuations, convergence, pores, Markov models, lipids	analyze_distance_fluctuation	no	no	Distance fluctuation (DF) analysis: which residues move in a coordinated way.
11	Advanced analyses: correlation networks, distance fluctuations, convergence, pores, Markov models, lipids	show_residue_pairs	no	no	Draw the residue pairs of an analysis in 3D, or remove them.
11	Advanced analyses: correlation networks, distance fluctuations, convergence, pores, Markov models, lipids	analyze_convergence	no	no	Statistical error and convergence of a per-frame quantity.
11	Advanced analyses: correlation networks, distance fluctuations, convergence, pores, Markov models, lipids	profile_pore	no	no	Radius profile r(z) of a channel, pore or tunnel along an axis (the largest sphere fitting between the atoms in every slice).
11	Advanced analyses: correlation networks, distance fluctuations, convergence, pores, Markov models, lipids	show_pore	no	no	Draw the lumen of a pore profile in 3D (a tube of the free radius, traced again in every frame shown, colored red / green / blue for closed / single file / open) or hide it.
11	Advanced analyses: correlation networks, distance fluctuations, convergence, pores, Markov models, lipids	build_markov_model	no	no	Markov state model of the frames.
11	Advanced analyses: correlation networks, distance fluctuations, convergence, pores, Markov models, lipids	analyze_lipid_contacts	no	no	Lipids around a membrane protein over a trajectory.
11	Advanced analyses: correlation networks, distance fluctuations, convergence, pores, Markov models, lipids	map_bilayer_thickness	no	no	Local thickness of the bilayer around a membrane protein.
12	Superposition	align_structures	no	no	Superpose one entry onto another (align / super / kabsch) and move it.
12	Superposition	align_trajectories	no	no	Align many simulations at once: every frame of each is superposed (rotation and translation removed) onto the chosen reference - its own frame, one frame shared by all, or a structure entry.
13	Sequences	run_blast_search	no	no	Run a remote BLAST search with the sequence of a chain (in the background), on NCBI or EMBL-EBI.
13	Sequences	get_blast_results	no	no	Status and hits of a BLAST search started with run_blast_search.
13	Sequences	align_sequences	no	no	Multiple sequence alignment of the chains of several entries, kept as an analysis result.
13	Sequences	calculate_conservation	no	no	Per-residue conservation of a chain (normalized Shannon entropy, 0 = variable, 1 = conserved).
13	Sequences	color_by_conservation	no	no	Color the residues of an entry by their conservation (after calculate_conservation).
14	Labels and measurements	add_label	no	no	Add a text label to the 3D view (drawn by capture_viewport and the GUI) and return its id (L1, L2 ...).
14	Labels and measurements	reposition_label	no	no	Place a label at a screen offset from its anchor atom.
14	Labels and measurements	set_label_style	no	no	Change the colors, font, size, outline and background of a label (or of a measurement's value and lines).
14	Labels and measurements	add_distance_measurement	no	no	Measure the distance between two atoms and draw it as a dashed line with its value (Å).
14	Labels and measurements	add_angle_measurement	no	no	Measure the angle atom1-atom2-atom3 (vertex atom2), drawn as dashed lines, an arc and the value.
14	Labels and measurements	add_dihedral_measurement	no	no	Measure the dihedral angle atom1-atom2-atom3-atom4 (degrees, -180 to 180, about the atom2-atom3 bond), drawn as dashed lines with its value.
14	Labels and measurements	list_annotations	no	no	List the labels and measurements of an entry with their current values and offsets.
14	Labels and measurements	set_annotation_visibility	no	no	Hide or show labels and measurements without deleting them (in the 3D view and in the figures).
14	Labels and measurements	remove_annotation	no	no	Delete a label or measurement (or all of them with 'all').
15	Interactions	find_interactions	no	no	Find non-covalent interactions and draw them as dashed lines colored by kind.
15	Interactions	list_interactions	no	no	The interaction sets of an entry with their counts (on the current frame of a trajectory).
15	Interactions	set_interaction_visibility	no	no	Hide or show found interactions without deleting them.
15	Interactions	remove_interactions	no	no	Delete found interactions (one set, or all the sets of an entry or of every entry).
16	Interfaces, mutations, conformations, figures	analyze_interface	no	no	Analyze the interface between two partners: buried surface area, interface residues (epitope / paratope), their interactions, hotspots.
16	Interfaces, mutations, conformations, figures	alanine_scan	no	no	Light alanine scanning: for each residue, the contacts and the buried area its side chain beyond Cβ brings to the partner, i.e. what a mutation to alanine would remove.
16	Interfaces, mutations, conformations, figures	mutate_residue	no	no	Mutate one residue in silico (e.g. Arg125 to Ala or Glu) and report what the mutation changes.
16	Interfaces, mutations, conformations, figures	renumber_residues	no	no	Renumber residues of an entry - a structure or a trajectory (its frames are kept) - by adding or subtracting a number, or so that the first one starts at a given number.
16	Interfaces, mutations, conformations, figures	map_residue_data	no	no	Color a structure by experimental values per residue (HDX-MS, clinical variants, local resolution, any score) read from a CSV / XLSX / pasted table.
16	Interfaces, mutations, conformations, figures	compare_conformations	no	no	Compare two conformations of a protein (apo vs holo, open vs closed): where it moves.
16	Interfaces, mutations, conformations, figures	morph_structures	no	no	Morph between two conformations: a new entry whose trajectory goes from the first, superposed on the rigid core, to the second (the atoms they share), to play in the timeline.
16	Interfaces, mutations, conformations, figures	prepare_pocket_view	no	no	One-click publication view of a ligand in its pocket.
16	Interfaces, mutations, conformations, figures	prepare_interface_view	no	no	One-click publication view of the interface between two partners (protein-protein, antibody-antigen).
17	Equilibration audit	audit_equilibration	no	no	Check whether an MD run is equilibrated: temperature, energy plateau, density/pressure, RMSD drift.
18	Membranes	list_lipids	no	no	The lipids of the membrane builder: family, origin of the parameters, chains, charge, area per lipid.
18	Membranes	orient_in_membrane	no	no	Where the membrane would go around the protein of an entry (nothing is changed).
18	Membranes	build_membrane_system	no	yes	Embed a membrane protein in a lipid bilayer with water and ions (Amber Lipid21).
19	Molecular dynamics	extend_md_simulation	no	no	Continue an existing OpenMM run from its checkpoint, writing a new segment and entry.
19	Molecular dynamics	get_md_protocol	no	no	A staged MD protocol (minimizations, heating, restrained NVT/NPT equilibration, production) to inspect.
19	Molecular dynamics	run_md_protocol	no	yes	Run molecular dynamics of an entry with OpenMM: minimizations, heating, restrained equilibration, production (a staged protocol).
19	Molecular dynamics	write_md_protocol	no	yes	Write a staged MD protocol as Amber or GROMACS inputs, with a script running the stages in order.
19	Molecular dynamics	get_md_simulation	no	yes	State of a background simulation: status, progress, message and, when done, its report.
19	Molecular dynamics	list_md_simulations	no	no	Every simulation of the session with its status and progress.
19	Molecular dynamics	cancel_md_simulation	no	no	Stop a background simulation (during production the frames and files so far are kept).
20	Enhanced sampling	run_steered_md	no	yes	Steered MD: pull a distance, a dihedral, or RMSD at constant velocity with a harmonic spring.
20	Enhanced sampling	run_umbrella_sampling	no	yes	Umbrella sampling of a distance, dihedral or RMSD: windows one after another, then WHAM.
20	Enhanced sampling	run_gamd	no	yes	Gaussian accelerated MD (Miao et al. 2015): a harmonic boost that flattens the energy landscape.
20	Enhanced sampling	compute_pmf	no	yes	Free-energy profile of an umbrella sampling (WHAM) or of steered-MD pulls (Jarzynski), as a result.
20	Enhanced sampling	compute_free_energy	no	yes	Free-energy profile (1D) or surface (2D) of per-frame values, reweighted for GaMD frames.
20	Enhanced sampling	analyze_umbrella_sampling	no	no	WHAM PMF with block-bootstrap errors, window histograms, overlap matrix, sampling traces and convergence.
20	Enhanced sampling	analyze_steered_md	no	no	Jarzynski and second-cumulant free energies, complete-pull bootstrap, work curves and work distribution.
20	Enhanced sampling	analyze_gamd	no	no	GaMD boost time series/distribution and 1D/2D cumulant-reweighted free energy of saved-frame observables.
21	Collective variables and metadynamics	list_collective_variables	no	no	The collective variables Molpylot computes (analyses) and biases (metadynamics, walls): their kinds, selections, parameters and units, with the paths and funnel defined in the session.
21	Collective variables and metadynamics	compute_collective_variables	no	no	Collective variables of every frame of an entry: one series per variable (an analysis result).
21	Collective variables and metadynamics	build_path	no	no	Build a path of structures for path collective variables (s, z) from the frames of a trajectory.
21	Collective variables and metadynamics	train_deep_tica	no	no	Train a Deep-TICA collective variable on a trajectory (Bonati, Piccini & Parrinello 2021).
21	Collective variables and metadynamics	evaluate_path	no	no	The path variables of every frame of a trajectory: s (progress, 1 to the number of nodes), z (distance from the path, Å²) and the RMSD of every frame from every node.
21	Collective variables and metadynamics	setup_funnel	no	no	Place the funnel of funnel metadynamics on a binding site and draw it in 3D (semi-transparent), or remove it (remove=true).
21	Collective variables and metadynamics	run_metadynamics	no	yes	Well-tempered metadynamics on one to three collective variables, with OpenMM.
21	Collective variables and metadynamics	analyze_metadynamics	no	no	The free energy of a metadynamics run along one or two variables, its convergence and, for funnel runs, the binding free energy.
21	Collective variables and metadynamics	write_plumed_input	no	no	The collective variables (and a metadynamics bias) as a PLUMED input, for GROMACS, Amber or LAMMPS.
22	Drug discovery: docking (AutoDock Vina)	set_docking_box	no	no	The search box of docking (Vina moves the ligand inside it), drawn semi-transparent in 3D, or removed (remove=true).
22	Drug discovery: docking (AutoDock Vina)	run_docking	no	no	Dock ligands with AutoDock Vina on the receptor of an entry, in the entry's docking box.
22	Drug discovery: docking (AutoDock Vina)	show_docking_pose	no	no	Show a pose of a docked ligand, with its interactions with the receptor.
22	Drug discovery: docking (AutoDock Vina)	score_ligand_pose	no	no	AutoDock Vina's energy of a ligand where it is - a crystal pose, a pose from MD or from elsewhere - with its terms (kcal/mol), optionally after a local optimization (and the RMSD it moved).
22	Drug discovery: docking (AutoDock Vina)	export_docking_poses	no	no	The docked poses (with hydrogens) as an SDF file, with their affinity, energy terms, rank and RMSD as properties - for other programs or to load them as ligands (add_ligand_from_file).
22	Drug discovery: docking (AutoDock Vina)	rescore_docking_poses	no	no	Rescore docked poses with MM-GBSA and rank them again by this physics-based energy.
22	Drug discovery: docking (AutoDock Vina)	run_ensemble_docking	no	no	Dock ligands into several conformations of a receptor (ensemble docking) with AutoDock Vina.
22	Drug discovery: docking (AutoDock Vina)	learn_ensemble_scoring	no	no	Learn from known actives (or affinities) which receptors of an ensemble predict best, and an ensemble scoring function.
22	Drug discovery: docking (AutoDock Vina)	score_ensemble_docking	no	no	Score the ligands of an ensemble docking with a learned ensemble scoring function: the probability of being active (classification) or the predicted activity (regression), best first.
23	Ligand sets: ligands, their poses and the calculations behind them	list_ligand_sets	no	no	The ligand sets of the session: their ligands, poses, calculations and columns.
23	Ligand sets: ligands, their poses and the calculations behind them	get_ligand_set	no	no	The rows of a ligand set - name, SMILES, charge, other states of the molecule, current pose, values - and the schema of its columns (level molecule or pose, unit, which calculations wrote them).
23	Ligand sets: ligands, their poses and the calculations behind them	create_ligand_set	no	no	Create an empty ligand set (fill it with import_ligands).
23	Ligand sets: ligands, their poses and the calculations behind them	import_ligands	no	no	Add molecules to a ligand set: from files, SMILES or structure entries.
23	Ligand sets: ligands, their poses and the calculations behind them	pose_ligands_on_reference	no	no	Give 3D poses to ligands that have none (SMILES rows of a set) by building them on the core of a posed reference ligand, and write the poses into the set.
23	Ligand sets: ligands, their poses and the calculations behind them	edit_ligand_set	no	no	Change a ligand set: rename it, rename or pin a ligand, choose its current pose, take ligands or poses out, write a value.
23	Ligand sets: ligands, their poses and the calculations behind them	export_ligand_set	no	no	Write a ligand set as SDF, CSV, Excel or a whole .mslig file.
23	Ligand sets: ligands, their poses and the calculations behind them	import_ligand_set	no	no	Add the ligand dataset of a .mslig file to the Ligands shelf.
23	Ligand sets: ligands, their poses and the calculations behind them	export_docking_run	no	no	Write a docking run to a .msdock file.
23	Ligand sets: ligands, their poses and the calculations behind them	import_docking_run	no	no	Bring a docking run of a .msdock file into both shelves.
23	Ligand sets: ligands, their poses and the calculations behind them	show_ligand_pose	no	no	Show a pose of a ligand in 3D.
23	Ligand sets: ligands, their poses and the calculations behind them	docking_poses	no	no	Open (or update) the Docking poses of a docking run: the receptor docked into, in Structures, with the poses of the ligands nested under it.
23	Ligand sets: ligands, their poses and the calculations behind them	include_poses	no	no	Include poses in a Docking poses entry or exclude them from it.
23	Ligand sets: ligands, their poses and the calculations behind them	merge_ligand_sets	no	no	Merge ligand sets into one: the rows united by identity (the same molecule in the same state is one row, its other names kept as aliases; another state is a row of its own, linked), the runs, poses and columns of all of them.
23	Ligand sets: ligands, their poses and the calculations behind them	split_ligand_set	no	no	Split a merged ligand set into the sets it was made of, as they were at the merge (refused once a run has been added to it: the sets could not hold it).
23	Ligand sets: ligands, their poses and the calculations behind them	delete_ligand_set	no	no	Delete a ligand set from the session: its rows, poses and the entries showing them.
24	Drug discovery: ligand based (QSAR, screening)	list_lbdd	no	no	List the activity sets (raw measurements), compound libraries and trained models of this project.
24	Drug discovery: ligand based (QSAR, screening)	fetch_target_activities	no	no	Download the measured activities of a protein target from ChEMBL, PubChem, BindingDB and the Guide to Pharmacology.
24	Drug discovery: ligand based (QSAR, screening)	import_activity_records	no	no	Read measured activities from a file as an activity set, to clean them (clean_activity_data) alone or merged with database downloads.
24	Drug discovery: ligand based (QSAR, screening)	clean_activity_data	no	no	Clean measured activities into a compound library.
24	Drug discovery: ligand based (QSAR, screening)	import_lbdd_library	no	no	Import a compound library with activities from a file.
24	Drug discovery: ligand based (QSAR, screening)	lbdd_descriptors	no	no	Compute ECFP4/6, 166 MACCS keys, Lipinski/Veber, full RDKit 2D, or optional USRCAT descriptors.
24	Drug discovery: ligand based (QSAR, screening)	compare_lbdd_models	no	no	Cross-validate several model types on the same folds and features and rank them (R² for regression, ROC AUC for classes), to choose the model to train.
24	Drug discovery: ligand based (QSAR, screening)	find_best_lbdd_model	no	no	Find the best model of a library.
24	Drug discovery: ligand based (QSAR, screening)	train_lbdd_model	no	no	Train a QSAR model of the library's activity: cross-validated metrics (out-of-fold, scaffold or random folds), then fitted on every compound, with an applicability domain.
24	Drug discovery: ligand based (QSAR, screening)	edit_lbdd_model	no	no	Rename a trained model of the project, or remove it.
24	Drug discovery: ligand based (QSAR, screening)	predict_lbdd	no	no	Predict activities with applicability warnings.
25	Drug discovery: pharmacophores and interaction fingerprints	list_pharmacophores	no	no	List pharmacophore models, source entries and feature counts in this project.
25	Drug discovery: pharmacophores and interaction fingerprints	ligand_pharmacophore	no	no	Common pharmacophore from 2–200 active SMILES or SDF/SMI/CSV ligands, or rows of a ligand set.
25	Drug discovery: pharmacophores and interaction fingerprints	get_pharmacophore_plif	no	no	Return residue:type PLIF / persistence-PLIF: frame × binary interaction, mean frequencies and summary.
25	Drug discovery: pharmacophores and interaction fingerprints	structure_pharmacophore	no	no	Holo: observed H-bonds, hydrophobic, aromatic and salt contacts, one feature per ligand atom or ring.
25	Drug discovery: pharmacophores and interaction fingerprints	dynamic_pharmacophore	no	no	MD pharmacophore, aligned to the receptor, with contact occupancy over ALL sampled frames.
25	Drug discovery: pharmacophores and interaction fingerprints	compare_pharmacophores	no	no	Align two or more named models and extract consensus with one vote per source.
25	Drug discovery: pharmacophores and interaction fingerprints	show_pharmacophore	no	no	Draw pharmacophore spheres and directional cones.
25	Drug discovery: pharmacophores and interaction fingerprints	import_pharmacophore	no	no	Import validated Molpylot pharmacophore JSON.
25	Drug discovery: pharmacophores and interaction fingerprints	export_pharmacophore	no	no	Export a complete, portable pharmacophore as validated JSON (Å).
25	Drug discovery: pharmacophores and interaction fingerprints	screen_pharmacophore	no	no	Screen molecules against one pharmacophore model: the best conformer of each aligned onto its features.
25	Drug discovery: pharmacophores and interaction fingerprints	fit_pharmacophore	no	no	How well one molecule fits a pharmacophore model: its best conformer aligned onto the model's features.
26	Relative free energies (FEP)	map_ligands	no	no	How two ligands map for a relative free energy with OpenFE: the atom mappings Kartograf and Lomap suggest.
26	Relative free energies (FEP)	plan_fep_network	no	no	Plan a FEP campaign on OpenFE: the ligands of a series, the receptor, the atom mappings and the network.
26	Relative free energies (FEP)	inspect_fep_edge	no	no	An edge of a campaign: its mapping, findings, transformations, repeats and results.
26	Relative free energies (FEP)	edit_fep_mapping	no	no	Change the atom mapping of an edge.
26	Relative free energies (FEP)	edit_fep_network	no	no	Add or remove edges of a campaign's network.
26	Relative free energies (FEP)	set_fep_protocol	no	no	Change the protocol of a campaign (OpenFE's settings): checked before anything runs, recorded.
26	Relative free energies (FEP)	prepare_fep	no	no	Write the transformations of a campaign: the inputs of openfe quickrun, one per edge and leg.
26	Relative free energies (FEP)	export_fep	no	no	Write the job scripts of a campaign: one per transformation and repeat without results.
26	Relative free energies (FEP)	run_fep	no	no	Run the repeats of a campaign here, in the background, with openfe quickrun (small systems only).
26	Relative free energies (FEP)	fep_status	no	no	The FEP campaigns of the session (and of the project's fep/ folder), or the state of the repeats of one.
26	Relative free energies (FEP)	analyze_fep	no	no	Free energies of a campaign from the results of its repeats, with openfe gather's conventions.
27	Building molecules	list_fragments	no	no	The functional groups, rings and peptide conformations of the builder.
27	Building molecules	build_peptide	no	no	Build a peptide from its sequence as a new entry (heavy atoms with PDB names, chain A).
27	Building molecules	build_molecule	no	no	Build a small molecule in 3D from SMILES (ETKDG + MMFF94, explicit hydrogens) as a new entry, editable afterwards with edit_molecule or the builder window.
27	Building molecules	edit_molecule	no	no	Edit a small molecule: attach groups, fuse rings, change elements, bonds and charges, delete atoms.
28	Databases and literature	search_uniprot	no	no	Search UniProtKB: accession, name, genes, organism and length of the matching proteins.
28	Databases and literature	get_uniprot_entry	no	no	A UniProt entry: function, catalytic activity, cofactors, diseases, sites, variants, domains, structures.
28	Databases and literature	map_uniprot_features	no	no	Put the UniProt features of a protein on a chain of an entry and find where the structure differs.
28	Databases and literature	color_by_uniprot_features	no	no	Color the residues of the UniProt features of a mapping by feature group, one fixed tint per group.
28	Databases and literature	search_chembl_activities	no	no	Bioactive compounds of a target from ChEMBL, most potent first (pChEMBL), with SMILES.
28	Databases and literature	get_chembl_molecule	no	no	A ChEMBL compound: SMILES, development phase, synonyms and computed properties (MW, logP, PSA, Ro5, QED).
28	Databases and literature	search_pubmed	no	no	Search PubMed: PMID, title, journal, year, authors and DOI of the matching articles.
28	Databases and literature	get_pubmed_abstracts	no	no	Title, authors, journal, year, DOI, MeSH terms and abstract of PubMed articles.
28	Databases and literature	find_structures	no	no	PDB structures of a protein (best coverage and resolution first) or of a text search, with ligands.
28	Databases and literature	fetch_alphafold_model	no	yes	Download the AlphaFold DB model of a protein and load it as a new (active) entry.
29	Physical checks	check_system	no	no	Physical sanity checks of a structure before a step: what would make its result meaningless.
29	Physical checks	configure_checks	no	no	Set how the automatic physical checks act before and after the simulation and preparation tools.
30	Jobs for other machines	write_job	no	no	Write a heavy step (MD, enhanced sampling, QM charges, long analyses...) as a folder to run elsewhere.
30	Jobs for other machines	inspect_job	no	no	State of a job folder (written, running, finished, failed), its tool, times and the end of run.log.
30	Jobs for other machines	import_job_results	no	yes	Bring a job, a simulation or a calculation's result back into the session by its folder.
30	Jobs for other machines	get_job	yes	no	The result of a tool call that went on in the background - exactly what the tool returns - once it is done.
30	Jobs for other machines	list_jobs	yes	no	The tool calls gone on in the background (wait=false, or longer than about a minute): their state, progress and time.
30	Jobs for other machines	cancel_job	yes	no	Stop a background tool call: it ends at its next checkpoint (external programs are terminated) and its changes to the session are rolled back.
31	Documentation	search_docs	no	no	Search the Molpylot documentation: tool reference, workflow guides and selection language.
31	Documentation	find_tools	yes	no	Search tools and recipes by English task keywords: each tool's name, area, purpose and parameters, and the recipes that chain them.
32	Windows of the GUI filled in for the user to review and start	get_module_defaults	no	no	The parameters of a window of Molpylot's GUI (a module) as it would open now, to edit and pass to prefill_module.
32	Windows of the GUI filled in for the user to review and start	prefill_module	no	no	Open a window of Molpylot's GUI on the user's screen with its fields filled, for the user to review and start - nothing runs.
