## Supplementary Data 4 for "Molpylot: a shared workspace for human–AI collaboration in molecular simulation"

system	leaflet	chain	carbon_position	neg_S_CD	uncertainty	notes
POPC	both	sn-1	C2	0.2146		mean across 3 replicas, equilibrated window
POPC	both	sn-1	C3	0.1811		mean across 3 replicas, equilibrated window
POPC	both	sn-1	C4	0.2277		mean across 3 replicas, equilibrated window
POPC	both	sn-1	C5	0.2170		mean across 3 replicas, equilibrated window
POPC	both	sn-1	C6	0.2306		mean across 3 replicas, equilibrated window
POPC	both	sn-1	C7	0.2225		mean across 3 replicas, equilibrated window
POPC	both	sn-1	C8	0.2223		mean across 3 replicas, equilibrated window
POPC	both	sn-1	C9	0.2085		mean across 3 replicas, equilibrated window
POPC	both	sn-1	C10	0.2002		mean across 3 replicas, equilibrated window
POPC	both	sn-1	C11	0.1806		mean across 3 replicas, equilibrated window
POPC	both	sn-1	C12	0.1659		mean across 3 replicas, equilibrated window
POPC	both	sn-1	C13	0.1401		mean across 3 replicas, equilibrated window
POPC	both	sn-1	C14	0.1179		mean across 3 replicas, equilibrated window
POPC	both	sn-1	C15	0.0823		mean across 3 replicas, equilibrated window
POPC	both	sn-1	C16	0.0241		mean across 3 replicas, equilibrated window
POPC	both	sn-2	C2	0.2061		mean across 3 replicas, equilibrated window
POPC	both	sn-2	C3	0.2166		mean across 3 replicas, equilibrated window
POPC	both	sn-2	C4	0.2135		mean across 3 replicas, equilibrated window
POPC	both	sn-2	C5	0.2145		mean across 3 replicas, equilibrated window
POPC	both	sn-2	C6	0.1896		mean across 3 replicas, equilibrated window
POPC	both	sn-2	C7	0.1829		mean across 3 replicas, equilibrated window
POPC	both	sn-2	C8	0.1368		mean across 3 replicas, equilibrated window
POPC	both	sn-2	C9	0.1012		mean across 3 replicas, equilibrated window
POPC	both	sn-2	C10	0.0102		mean across 3 replicas, equilibrated window
POPC	both	sn-2	C11	0.0737		mean across 3 replicas, equilibrated window
POPC	both	sn-2	C12	0.1221		mean across 3 replicas, equilibrated window
POPC	both	sn-2	C13	0.1201		mean across 3 replicas, equilibrated window
POPC	both	sn-2	C14	0.1289		mean across 3 replicas, equilibrated window
POPC	both	sn-2	C15	0.1102		mean across 3 replicas, equilibrated window
POPC	both	sn-2	C16	0.0968		mean across 3 replicas, equilibrated window
POPC	both	sn-2	C17	0.0671		mean across 3 replicas, equilibrated window
POPC	both	sn-2	C18	0.0207		mean across 3 replicas, equilibrated window
POPC-cholesterol	both	sn-1	C2	0.2489		mean across 3 replicas, equilibrated window
POPC-cholesterol	both	sn-1	C3	0.2435		mean across 3 replicas, equilibrated window
POPC-cholesterol	both	sn-1	C4	0.3052		mean across 3 replicas, equilibrated window
POPC-cholesterol	both	sn-1	C5	0.3143		mean across 3 replicas, equilibrated window
POPC-cholesterol	both	sn-1	C6	0.3308		mean across 3 replicas, equilibrated window
POPC-cholesterol	both	sn-1	C7	0.3330		mean across 3 replicas, equilibrated window
POPC-cholesterol	both	sn-1	C8	0.3347		mean across 3 replicas, equilibrated window
POPC-cholesterol	both	sn-1	C9	0.3259		mean across 3 replicas, equilibrated window
POPC-cholesterol	both	sn-1	C10	0.3154		mean across 3 replicas, equilibrated window
POPC-cholesterol	both	sn-1	C11	0.2958		mean across 3 replicas, equilibrated window
POPC-cholesterol	both	sn-1	C12	0.2769		mean across 3 replicas, equilibrated window
POPC-cholesterol	both	sn-1	C13	0.2447		mean across 3 replicas, equilibrated window
POPC-cholesterol	both	sn-1	C14	0.2078		mean across 3 replicas, equilibrated window
POPC-cholesterol	both	sn-1	C15	0.1475		mean across 3 replicas, equilibrated window
POPC-cholesterol	both	sn-1	C16	0.0416		mean across 3 replicas, equilibrated window
POPC-cholesterol	both	sn-2	C2	0.2238		mean across 3 replicas, equilibrated window
POPC-cholesterol	both	sn-2	C3	0.2650		mean across 3 replicas, equilibrated window
POPC-cholesterol	both	sn-2	C4	0.2786		mean across 3 replicas, equilibrated window
POPC-cholesterol	both	sn-2	C5	0.2966		mean across 3 replicas, equilibrated window
POPC-cholesterol	both	sn-2	C6	0.2819		mean across 3 replicas, equilibrated window
POPC-cholesterol	both	sn-2	C7	0.2763		mean across 3 replicas, equilibrated window
POPC-cholesterol	both	sn-2	C8	0.2078		mean across 3 replicas, equilibrated window
POPC-cholesterol	both	sn-2	C9	0.1438		mean across 3 replicas, equilibrated window
POPC-cholesterol	both	sn-2	C10	0.0493		mean across 3 replicas, equilibrated window
POPC-cholesterol	both	sn-2	C11	0.1467		mean across 3 replicas, equilibrated window
POPC-cholesterol	both	sn-2	C12	0.2235		mean across 3 replicas, equilibrated window
POPC-cholesterol	both	sn-2	C13	0.2263		mean across 3 replicas, equilibrated window
POPC-cholesterol	both	sn-2	C14	0.2338		mean across 3 replicas, equilibrated window
POPC-cholesterol	both	sn-2	C15	0.2021		mean across 3 replicas, equilibrated window
POPC-cholesterol	both	sn-2	C16	0.1764		mean across 3 replicas, equilibrated window
POPC-cholesterol	both	sn-2	C17	0.1174		mean across 3 replicas, equilibrated window
POPC-cholesterol	both	sn-2	C18	0.0404		mean across 3 replicas, equilibrated window
Rhodopsin (1U19)	intradiscal	POPC sn-1	plateau_max	0.294	0.005	mean ± SD across 3 replicas, post-equilibration window
Rhodopsin (1U19)	cytoplasmic	POPC sn-1	plateau_max	0.295	0.006	mean ± SD across 3 replicas, post-equilibration window
Rhodopsin (1U19)	intradiscal	SDPC sn-1 (18:0)	plateau_max	0.291	0.002	mean ± SD across 3 replicas, post-equilibration window
Rhodopsin (1U19)	cytoplasmic	SDPC sn-1 (18:0)	plateau_max	0.300	0.006	mean ± SD across 3 replicas, post-equilibration window
Rhodopsin (1U19)	intradiscal	SDPE sn-2 (22:6)	plateau_max	0.199	0.023	mean ± SD across 3 replicas, post-equilibration window
Rhodopsin (1U19)	cytoplasmic	SDPE sn-2 (22:6)	plateau_max	0.204	0.011	mean ± SD across 3 replicas, post-equilibration window
Rhodopsin (1U19)	cytoplasmic	POPS sn-1	plateau_max	0.297	0.016	mean ± SD across 3 replicas, post-equilibration window
