## Supplementary Data 5 for "Molpylot: a shared workspace for human–AI collaboration in molecular simulation"

ligand_benchmark_name	ligand_agent_name	dG_exp_kcal_mol	dG_calc_reference_network_kcal_mol	dG_sd_reference_network_kcal_mol	dG_calc_agent_network_kcal_mol	dG_sd_agent_network_kcal_mol
jmc_23	lig10	-11.70	-11.178	0.099	-10.880	0.108
ejm_46	lig09	-11.31	-10.979	0.083	-10.613	0.075
jmc_27	lig06	-11.28	-11.351	0.106	-10.959	0.123
jmc_28	lig04	-10.98	-10.804	0.110	-10.456	0.101
jmc_30	lig05	-10.94	-11.819	0.105	-11.532	0.103
ejm_54	lig08	-10.53	-9.717	0.173	-9.941	0.227
ejm_42	lig11	-9.78	-9.368	0.075	-9.362	0.087
ejm_47	lig03	-9.70	-9.181	0.090	-9.291	0.114
ejm_45	lig13	-9.56	-9.682	0.193	-10.050	0.203
ejm_31	lig14	-9.54	-9.958	0.056	-9.939	0.074
ejm_55	lig07	-9.21	-10.267	0.119	-10.213	0.069
ejm_48	lig16	-9.00	-8.833	0.171	-9.180	0.175
ejm_50	lig15	-8.98	-9.330	0.086	-9.272	0.129
ejm_43	lig12	-8.26	-7.889	0.141	-8.103	0.179
ejm_49	lig02	-7.75	-8.911	0.218	-8.938	0.156
ejm_44	lig01	-7.42	-6.669	0.154	-7.207	0.186
