## Supplementary Data 6 for "Molpylot: a shared workspace for human–AI collaboration in molecular simulation"

network	edge	edge_benchmark_names	shared_with_other_network	ddG_calc_kcal_mol	ddG_sd_between_repeats_kcal_mol	mbar_error_per_repeat_kcal_mol	ddG_exp_kcal_mol	ddG_calc_minus_exp_kcal_mol	min_overlap_complex	min_overlap_solvent	ddG_reference_network_kcal_mol
reference	ejm_31~ejm_42	ejm_31~ejm_42	yes	+0.77	0.09	0.15	-0.24	+1.01	0.106	0.102
reference	ejm_31~ejm_44	ejm_31~ejm_44	no	+2.98	0.30	0.67	+2.12	+0.86	0.052	0.078
reference	ejm_31~ejm_45	ejm_31~ejm_45	yes	+0.28	0.20	0.45	-0.02	+0.30	0.106	0.105
reference	ejm_31~ejm_46	ejm_31~ejm_46	yes	-1.01	0.10	0.25	-1.77	+0.76	0.122	0.112
reference	ejm_31~ejm_48	ejm_31~ejm_48	yes	+1.08	0.23	0.60	+0.54	+0.54	0.089	0.086
reference	ejm_42~ejm_54	ejm_42~ejm_54	yes	-0.34	0.21	0.32	-0.75	+0.41	0.172	0.180
reference	ejm_43~ejm_42	ejm_43~ejm_42	no	-1.57	0.16	0.20	-1.52	-0.05	0.097	0.103
reference	ejm_44~ejm_43	ejm_44~ejm_43	yes	-1.25	0.09	0.26	-0.84	-0.41	0.109	0.105
reference	ejm_47~ejm_31	ejm_47~ejm_31	yes	-0.63	0.12	0.42	+0.16	-0.79	0.098	0.100
reference	ejm_47~ejm_50	ejm_47~ejm_50	no	-0.25	0.09	0.55	+0.72	-0.97	0.107	0.122
reference	ejm_49~ejm_31	ejm_49~ejm_31	yes	-0.78	0.33	0.73	-1.79	+1.01	0.066	0.119
reference	ejm_49~ejm_50	ejm_49~ejm_50	no	-0.67	0.32	0.88	-1.23	+0.56	0.061	0.098
reference	ejm_50~ejm_42	ejm_50~ejm_42	yes	-0.32	0.14	0.31	-0.80	+0.48	0.129	0.134
reference	ejm_50~ejm_48	ejm_50~ejm_48	no	+0.57	0.28	0.74	-0.02	+0.59	0.083	0.106
reference	ejm_50~ejm_55	ejm_50~ejm_55	yes	-0.94	0.08	0.50	-0.23	-0.71	0.171	0.179
reference	ejm_55~ejm_54	ejm_55~ejm_54	yes	+0.53	0.29	0.23	-1.32	+1.85	0.155	0.161
reference	jmc_23~ejm_31	jmc_23~ejm_31	no	+1.26	0.15	0.33	+2.16	-0.90	0.129	0.127
reference	jmc_23~jmc_27	jmc_23~jmc_27	yes	-0.17	0.13	0.36	+0.42	-0.59	0.220	0.221
reference	jmc_23~jmc_28	jmc_23~jmc_28	yes	+0.36	0.10	0.18	+0.72	-0.36	0.137	0.143
reference	jmc_27~ejm_46	jmc_27~ejm_46	no	+0.37	0.04	0.10	-0.03	+0.40	0.112	0.105
reference	jmc_28~jmc_30	jmc_28~jmc_30	no	-1.03	0.06	0.08	+0.04	-1.07	0.124	0.124
reference	jmc_30~ejm_46	jmc_30~ejm_46	yes	+0.82	0.07	0.19	-0.37	+1.19	0.136	0.133
agent_planned	lig01~lig12	ejm_44~ejm_43	yes	-0.87	0.09	0.28	-0.84	-0.03	0.109	0.105	-1.25
agent_planned	lig01~lig13	ejm_44~ejm_45	no	-2.92	0.18	0.69	-2.14	-0.78	0.102	0.112
agent_planned	lig02~lig07	ejm_49~ejm_55	no	-1.44	0.18	0.67	-1.46	+0.02	0.071	0.130
agent_planned	lig02~lig14	ejm_49~ejm_31	yes	-0.47	0.32	0.78	-1.79	+1.32	0.071	0.118	-0.78
agent_planned	lig03~lig07	ejm_47~ejm_55	no	-0.87	0.22	0.39	+0.49	-1.36	0.110	0.119
agent_planned	lig03~lig14	ejm_47~ejm_31	yes	-0.66	0.11	0.50	+0.16	-0.82	0.093	0.100	-0.63
agent_planned	lig04~lig06	jmc_28~jmc_27	no	-0.51	0.05	0.18	-0.30	-0.21	0.159	0.164
agent_planned	lig04~lig09	jmc_28~ejm_46	no	-0.19	0.07	0.17	-0.33	+0.14	0.095	0.097
agent_planned	lig04~lig10	jmc_28~jmc_23	yes	-0.38	0.05	0.19	-0.72	+0.34	0.140	0.143	-0.36
agent_planned	lig05~lig09	jmc_30~ejm_46	yes	+0.95	0.09	0.22	-0.37	+1.32	0.138	0.133	+0.82
agent_planned	lig05~lig10	jmc_30~jmc_23	no	+0.62	0.07	0.22	-0.76	+1.38	0.178	0.172
agent_planned	lig06~lig10	jmc_27~jmc_23	yes	+0.06	0.14	0.42	-0.42	+0.48	0.222	0.223	+0.17
agent_planned	lig07~lig08	ejm_55~ejm_54	yes	+0.19	0.25	0.28	-1.32	+1.51	0.157	0.164	+0.53
agent_planned	lig07~lig09	ejm_55~ejm_46	no	-0.27	0.12	0.23	-2.10	+1.83	0.131	0.135
agent_planned	lig07~lig11	ejm_55~ejm_42	no	+0.73	0.13	0.27	-0.57	+1.30	0.154	0.165
agent_planned	lig07~lig12	ejm_55~ejm_43	no	+1.97	0.25	0.52	+0.95	+1.02	0.134	0.161
agent_planned	lig07~lig15	ejm_55~ejm_50	yes	+0.83	0.17	0.60	+0.23	+0.60	0.168	0.180	+0.94
agent_planned	lig07~lig16	ejm_55~ejm_48	no	+1.09	0.30	0.60	+0.21	+0.88	0.091	0.100
agent_planned	lig08~lig11	ejm_54~ejm_42	yes	+0.10	0.60	0.31	+0.75	-0.65	0.175	0.180	+0.34
agent_planned	lig09~lig14	ejm_46~ejm_31	yes	+0.80	0.11	0.25	+1.77	-0.97	0.118	0.113	+1.01
agent_planned	lig11~lig14	ejm_42~ejm_31	yes	-0.70	0.07	0.18	+0.24	-0.94	0.104	0.102	-0.77
agent_planned	lig11~lig15	ejm_42~ejm_50	yes	+0.19	0.17	0.30	+0.80	-0.61	0.128	0.134	+0.32
agent_planned	lig13~lig14	ejm_45~ejm_31	yes	-0.14	0.33	0.44	+0.02	-0.16	0.101	0.103	-0.28
agent_planned	lig14~lig16	ejm_31~ejm_48	yes	+0.73	0.22	0.62	+0.54	+0.19	0.085	0.088	+1.08
