## Supplementary Data 7 for "Molpylot: a shared workspace for human–AI collaboration in molecular simulation"

network	cycle	closure_kcal_mol	closure_uncertainty_kcal_mol
reference	ejm_31 → jmc_23 → jmc_27 → ejm_46	-0.048	0.227
reference	ejm_42 → ejm_43 → ejm_44 → ejm_31	+0.614	0.362
reference	ejm_42 → ejm_50 → ejm_49 → ejm_31	+0.966	0.484
reference	ejm_42 → ejm_54 → ejm_55 → ejm_50	-0.242	0.394
reference	ejm_47 → ejm_50 → ejm_49 → ejm_31	+0.258	0.478
reference	ejm_48 → ejm_50 → ejm_49 → ejm_31	+0.392	0.580
reference	jmc_28 → jmc_23 → jmc_27 → ejm_46 → jmc_30	+0.053	0.191
agent_planned	lig04 → lig06 → lig10	-0.070	0.154
agent_planned	lig04 → lig10 → lig05 → lig09	+0.136	0.143
agent_planned	lig07 → lig02 → lig14 → lig16	+0.611	0.520
agent_planned	lig07 → lig03 → lig14 → lig16	-0.163	0.448
agent_planned	lig07 → lig08 → lig11	-0.446	0.662
agent_planned	lig07 → lig09 → lig14 → lig16	+0.165	0.406
agent_planned	lig07 → lig11 → lig14 → lig16	-0.329	0.399
agent_planned	lig07 → lig12 → lig01 → lig13 → lig14 → lig16	-0.593	0.591
agent_planned	lig07 → lig15 → lig11	-0.090	0.272
